# A glycan atlas of the mammalian intestine through ontogeny and inflammation

**DOI:** 10.1101/2025.03.06.641959

**Authors:** Steven J. Siegel, Daniel Pomerantz, Jamie Heimburg-Molinaro, Shaikh Danish Mahmood, Joshua R. Korzenik, Richard D. Cummings, Seth Rakoff-Nahoum

**Affiliations:** Division of Infectious Diseases, Department of Pediatrics, Boston Children’s Hospital, Boston, MA, United States; Department of Surgery, Beth Israel Deaconess Medical Center, Harvard Medical School, Boston, MA, United States; Division of Gastroenterology, Hepatology and Endoscopy, Brigham and Women’s Hospital, Boston, MA, United States; Division of Gastroenterology, Department of Pediatrics, Boston Children’s Hospital, Boston, MA, United States; Department of Microbiology, Harvard Medical School, Boston, MA, United States; Broad Institute of Harvard and MIT, Boston, MA, United States

## Abstract

The muco-epithelial interface in the mammalian gut is composed of a mucus and epithelial lining fundamental to barrier function, microbe-host interactions, and intestinal homeostasis. This barrier is heavily glycosylated by O-linked sugars covalently linked to mucin glycoproteins, and N-linked sugars that coat epithelial surface proteins. Gut O- and N-glycans are thought to play central roles in barrier function, host defense, nutrition and attachment for commensals and pathogens, immunoregulation and cell-cell interactions. However, the precise nature of the glycans and how glycan composition changes through development, as a function of diet, and during inflammation, remains incompletely understood. Here, we apply O- and N-glycomic platforms to profile glycans on mucus and intestinal epithelium. By mapping individual glycan species spatially and temporally we identify 57 O- and 18 N-glycans in the mouse intestine, and observe that fucosylation and sialylation varies according to intestinal region and developmental stage. We identify a subset of glycans regulated by the gut microbiome, and observe a constriction of the glycan repertoire during inflammation in both mice and humans. Together, these results provide an atlas of individual intestinal glycans and their dynamic range through ontogeny and inflammation, and represent a significant resource for our understanding of the role of intestinal glycans in health and disease and glycan-focused therapies for intestinal inflammation and shaping the gut microbiome.

**Highlights:**

- Individual glycans vary across gut region and developmental stage
- Terminal fucose and sialic acid residues vary across space and time
- The microbiome influences gut glycan composition early in life
- Gut inflammation in mice and humans converge on a restricted glycan repertoire

**eTOC blurb:** Microbes colonizing the mammalian intestines encounter mucus and an epithelial layer highly decorated by glycans. Siegel et al. use glycomics to map these sugars in high resolution across gut region, microbial colonization, development and inflammation in both humans and mice.
