## Supplemental Table 1 for "A glycan atlas of the mammalian intestine through ontogeny and inflammation"

### Sheet: Sheet1
Glycan	Expected m/z	Observed m/z	Composition	Type	Neu5Ac	Fucose	Predicted structure(s)	Core structure
1	691.4	691.46	HexNAc1NeuAc1	Sialylated	1	0
2	895.5	895.59	Hex1HexNAc1NeuAc1	Sialylated	1	0
3	1140.6	1140.67	Hex1HexNAc2NeuAc1	Sialylated	1	0		2
4	1344.8	1344.89	Hex2HexNAc2NeuAc1	Sialylated	1	0		2
5	1385.8	1385.89	Hex1HexNAc3NeuAc1	Sialylated	1	0		2
6	1548.9	1549.13	Hex3HexNAc2NeuAc1	Sialylated	1	0
7	1589.9	1589.89	Hex2HexNAc3NeuAc1	Sialylated	1	0		2
8	1794	1794.07	Hex3HexNAc3NeuAc1	Sialylated	1	0		2
9	1835	1835.1	Hex2HexNAc4NeuAc1	Sialylated	1	0		4
10	1256.7	1256.75	Hex1HexNAc1NeuAc2	Sialylated	2	0		1
11	1501.8	1501.94	Hex1HexNAc2NeuAc2	Sialylated	2	0		3
12	1705.9	1706.03	Hex2HexNAc2NeuAc2	Sialylated	2	0		2
13	1910.1	1910.09	Hex3HexNAc2NeuAc2	Sialylated	2	0		2
14	1951.1	1951.13	Hex2HexNAc3NeuAc2	Sialylated	2	0		2
15	2155.2	2155.19	Hex2HexNAc3NeuAc2	Sialylated	2	0		2
16	1069.6	1069.71	Hex1HexNAc1Fuc1NeuAc1	Both	1	1		1
17	1314.7	1314.86	Hex1HexNAc1Fuc1NeuAc1	Both	1	1
18	1764	1763.98	Hex2HexNAc3Fuc1NeuAc1	Both	1	1		2
19	1968.1	1968.09	Hex3HexNAc3Fuc1NeuAc1	Both	1	1		2
20	1692.9	1692.93	Hex2HexNAc2Fuc2NeuAc1	Both	1	2		2
21	2142.2	2142.2	Hex2HexNAc3Fuc2NeuAc1	Both	1	2		2
22	1880	1880.04	Hex2HexNAc2Fuc1NeuAc2	Both	2	1		2
23	708.4	708.38	Hex1HexNAc1Fuc1	Fucosylated	0	1
24	953.5	953.56	Hex1HexNAc2Fuc1	Fucosylated	0	1		3
25	1157.7	1157.67	Hex2HexNAc2Fuc1	Fucosylated	0	1		2
26	1198.7	1198.77	Hex1HexNAc3Fuc1	Fucosylated	0	1		3
27	1402.8	1402.83	Hex2HexNAc3Fuc1	Fucosylated	0	1		1
28	1606.9	1606.91	Hex3HexNac3Fuc1	Fucosylated	0	1		2
29	1852	1852.01	Hex4HexNAc3Fuc1	Fucosylated	0	1		2
30	2056.2	2056.12	Hex4HexNAc4Fuc1	Fucosylated	0	1		2
31	1331.8	1331.75	Hex2HexNAc2Fuc2	Fucosylated	0	2		2
32	1372.8	1372.85	Hex1HexNAc3Fuc2	Fucosylated	0	2		3
33	1576.9	1576.9	Hex2HexNAc3Fuc2	Fucosylated	0	2		2
34	1781	1781.01	Hex3HexNAc3Fuc2	Fucosylated	0	2		2
35	1822	1822.03	Hex2HexNAc4Fuc2	Fucosylated	0	2
36	2026.1	2026.14	Hex3HexNAc4Fuc2	Fucosylated	0	2		2
37	1710	1709.96	Hex3HexNac2Fuc3	Fucosylated	0	3
38	1751	1750.96	Hex2HexNAc3Fuc3	Fucosylated	0	3
39	1955.1	1955.07	Hex3HexNAc3Fuc3	Fucosylated	0	3		2
40	1884.1	1884.03	Hex3HexNAc2Fuc4	Fucosylated	0	4
41	1925.1	1925.05	Hex2HexNAc3Fuc4	Fucosylated	0	4
42	2303.3	2303.26	Hex3HexNAc3Fuc5	Fucosylated	0	5
43	534.3	534.24	Hex1HexNAc1	Neutral	0	0
44	575.3	575.3	HexNAc2	Neutral	0	0
45	738.4	738.47	Hex2HexNAc1	Neutral	0	0
46	779.4	779.44	Hex1HexNAc2	Neutral	0	0		2
47	983.6	983.63	Hex2HexNAc2	Neutral	0	0		2
48	1024.6	1024.67	Hex1HexNAc3	Neutral	0	0		2
49	1187.7	1187.77	Hex3HexNAc2	Neutral	0	0		2
50	1228.7	1228.79	Hex2HexNAc3	Neutral	0	0
51	1432.8	1432.87	Hex3HexNAc3	Neutral	0	0		2
52	1473.8	1473.86	Hex2HexNAc4	Neutral	0	0		2
53	1677.9	1677.91	Hex3HexNAc4	Neutral	0	0		2
54	1719	1718.96	Hex2HexNac5	Neutral	0	0
55	1882.1	1882.03	Hex4HexNAc4	Neutral	0	0		2
56	1923.1	1923.05	Hex3HexNAc5	Neutral	0	0		2
57	2127.2	2127.18	Hex4HexNAc5	Neutral	0	0		2
