## Supplemental Table 2 for "A glycan atlas of the mammalian intestine through ontogeny and inflammation"

### Sheet: Sheet1
Glycan	Expected m/z	Observed m/z	Composition	Type	Predicted structure(s)
1	1579.8	1579.87	Hex5HexNAc2	oligomannose
2	1783.8	1783.77	Hex6HexNAc2	oligomannose
3	1988	1987.63	Hex7HexNAc2	oligomannose
4	2192.1	2192.45	Hex8HexNAc2	oligomannose
5	2396.2	2396.21	Hex9HexNAc2	oligomannose
6	1590.8	1590.86	Hex3HexNAc3Fuc1	complex
7	1661.8	1661.8	Hex3HexNAc4	complex
8	1835.9	1835.74	Hex3HexNAc4Fuc1	complex
9	1865.9	1865.73	Hex4HexNAc4	complex
10	1906.7	1906.67	Hex3HexNAc5	complex
11	2244.1	2244.37	Hex5HexNAc4Fuc1	complex
12	2285.4	2285.34	Hex4HexNAc5Fuc1	complex
13	2315.3	2315.27	Hex5HexNAc5	complex
14	2448.2	2448.12	Hex6HexNAc4Fuc1	complex
15	2489.3	2489.09	Hex5HexNAc5Fuc1	complex
16	2850.4	2850.49	Hex5HexNAc5Fuc1NeuAc1	complex
17	3385.7	3385.66	Hex5HexNAc5Fuc2NeuAc2	complex
18	3977	3977	Hex6HexNAc8NeuAc2	complex
